# Cell type-specific dysregulation of gene expression due to *Chd8* haploinsufficiency during mouse cortical development

**DOI:** 10.1101/2024.08.14.608000

**Authors:** Kristina M. Yim, Marybeth Baumgartner, Martina Krenzer, María F. Rosales Larios, Guillermina Hill-Terán, Timothy Nottoli, Rebecca A. Muhle, James P. Noonan

## Abstract

Disruptive variants in the chromodomain helicase *CHD8*, which acts as a transcriptional regulator during neurodevelopment, are strongly associated with risk for autism spectrum disorder (ASD). Loss of CHD8 function is hypothesized to perturb gene regulatory networks in the developing brain, thereby contributing to ASD etiology. However, insight into the cell type-specific transcriptional effects of CHD8 loss of function remains limited. We used single-cell and single-nucleus RNA-sequencing to globally profile gene expression and identify dysregulated genes in the embryonic and juvenile wild type and *Chd8^+/−^* mouse cortex, respectively. *Chd8* and other ASD risk-associated genes showed a convergent expression trajectory that was largely conserved between the mouse and human developing cortex, increasing from the progenitor zones to the cortical plate. Genes associated with risk for neurodevelopmental disorders and genes involved in neuron projection development, chromatin remodeling, signaling, and migration were dysregulated in *Chd8^+/−^* embryonic day (E) 12.5 radial glia. Genes implicated in synaptic organization and activity were dysregulated in *Chd8^+/−^* postnatal day (P) 25 deep- and upper-layer excitatory cortical neurons, suggesting a delay in synaptic maturation or impaired synaptogenesis due to CHD8 loss of function. Our findings reveal a complex pattern of transcriptional dysregulation in *Chd8^+/−^* developing cortex, potentially with distinct biological impacts on progenitors and maturing neurons in the excitatory neuronal lineage.
