## Supplementary material for "Cell type-specific dysregulation of gene expression due to *Chd8* haploinsufficiency during mouse cortical development": Table S1

### Sheet: S1. Legend
Table S1 . Western blot quantification and significance testing of CHD8 and actin signal in the embryonic day (E) 16.0 (time_point) wild type (WT) and Chd8+/- (Het) cortex. Signal intensity values for CHD8 and actin are provided for each pair of litter - and sex-matched biological replicate of each genotype, processed across three Western blots (film_date). For each biological replicate, CHD8 sig…

### Sheet: S1. CHD8 western quantification
film_date	time_point	sex	WT_pair_id	Het_pair_id	WT_CHD8	WT_Actin	Het_CHD8	Het_Actin	WT_CHD8/Actin	Het_CHD8/Actin	(WT_CHD8/Actin)/(WT_CHD8/Actin)	(Het_CHD8/Actin)/(WT_CHD8/Actin)			Results of unpaired t-test with Welch's correction
10162020	E16.0	male	WT-M_C7-2_P5	Het-M_C7-2_P1	23170.7	15263.4	8417.55	15408.8	1.51806	0.546283	1	0.359856			P value	0.0295
10162020	E16.0	female	WT-F_C6-2_P5	Het-F_C6-2_P1	20017.8	15476.9	5278.44	13404.6	1.2934	0.393777	1	0.304451			P value summary	*
11272020	E16.0	female	WT-F_C4-5_P8	Het-F_C7-2_P9	6682.33	12171.8	4869.08	13946.8	0.548999	0.349119	1	0.635918			Significantly different (P < 0.05)?	Yes
11272020	E16.0	female	WT-F_C6-2_P8	Het-F_C6-2_P7	5349.62	15263.4	1279.48	15408.8	0.350488	0.0830356	1	0.236915			One- or two-tailed P value?	One-tailed
01142021	E16.0	male	WT-M_C7-2_P6	Het-M_C5-1_P3	86357.9	20632.5	3250.27	19398.3	4.18553	0.167554	1	0.0400318			Welch-corrected t, df	t=2.416, df=5.141
01142021	E16.0	male	WT-M_C4-5_P2	Het-M_C5-1_P7	78411.8	26557.6	6804.51	14777.8	2.95252	0.460455	1	0.155953
															Mean, WT	1.808
															Mean, Het	0.3334
															Difference between means (WT - Het) ± SEM	1.475 ± 0.6104
															95% confidence interval	-0.08134 to 3.031
															R squared (eta squared)	0.5317
															F test to compare variances
															F, DFn, Dfd	70.85, 5, 5
															P value	0.0002
															P value summary	***
															Significantly different (P < 0.05)?	Yes
															Data analyzed
															Sample size, WT	6
															Sample size, Het	6
