## Supplementary material for "Cell type-specific dysregulation of gene expression due to *Chd8* haploinsufficiency during mouse cortical development": Table S14

### Sheet: S14. Legend
Table S14. Summary of differential expression results determined by Monocle 3 for the wild type (wt) and Chd8+/− (het) single-cell RNA-sequencing data. For each time point, the pseudotime partition used to define the designated trajectory or cell type (partition_label), number of wt and het cells falling within that partition (wt_cells; het_cells), the number of genes tested within that partition…

### Sheet: S14. Monocle DE Summary
time_point	partition_label	pseudotime_partition	wt_cells	het_cells	n_genes	model_string	DE_DOWN	DE_UP	DE_Total
E12.5	Primary Trajectory	[0.0, 1.0]	17927	16304	5434	~genotype + sex + batch	1724	1248	2972
E12.5	Radial Glia	[0.0, 0.25]	12341	10985	5523	~genotype + sex + batch	1559	1143	2702
E12.5	IP	(0.25, 0.5]	2262	2137	5046	~genotype + sex + batch	382	405	787
E12.5	Early Neurons	(0.5, 0.6]	784	725	4525	~genotype + sex + batch	115	146	261
E12.5	UL Neurons	(0.6, 0.8]	2055	2201	4785	~genotype + sex + batch	411	385	796
E12.5	DL Neurons	(0.8, 0.95]	475	255	6234	~genotype + sex + batch	44	70	114
E12.5	Subplate	(0.95, 1.0]	10	1	8686	excluded (low cell count)	NA	NA	NA
E14.5	Primary Trajectory	[0.0, 1.0]	13981	14255	6876	~genotype + sex + batch	379	455	834
E14.5	Radial Glia	[0.0, 0.25]	4055	4441	7100	~genotype + sex + batch	177	156	333
E14.5	IP	(0.25, 0.5]	2008	2153	6448	~genotype + sex + batch	56	58	114
E14.5	Early Neurons	(0.5, 0.6]	1680	1609	5918	~genotype + sex + batch	32	31	63
E14.5	UL Neurons	(0.6, 0.8]	4569	4262	6534	~genotype + sex + batch	109	117	226
E14.5	DL Neurons	(0.8, 0.95]	1091	1150	7360	~genotype + sex + batch	16	13	29
E14.5	Subplate	(0.95, 1.0]	578	640	6843	~genotype + sex + batch	8	1	9
E16.0	Primary Trajectory	[0.0, 1.0]	16962	20730	6731	~genotype + sex	397	500	897
E16.0	Radial Glia	[0.0, 0.25]	4946	5647	7198	~genotype + sex	204	183	387
E16.0	IP	(0.25, 0.5]	2151	2849	6619	~genotype + sex	89	29	118
E16.0	Early Neurons	(0.5, 0.6]	1916	2291	5803	~genotype + sex	58	26	84
E16.0	UL Neurons	(0.6, 0.8]	5615	7303	6266	~genotype + sex	157	103	260
E16.0	DL Neurons	(0.8, 0.95]	1280	1606	6370	~genotype + sex	39	15	54
E16.0	Subplate	(0.95, 1.0]	1054	1034	5394	~genotype + sex	14	4	18
E17.5	Primary Trajectory	[0.0, 1.0]	12543	10953	6101	~genotype + sex + batch	600	1143	1743
E17.5	Radial Glia	[0.0, 0.25]	1737	1661	7122	~genotype + sex + batch	45	71	116
E17.5	IP	(0.25, 0.5]	1131	1017	6669	~genotype + sex + batch	26	31	57
E17.5	Early Neurons	(0.5, 0.6]	1702	1418	5646	~genotype + sex + batch	74	90	164
E17.5	UL Neurons	(0.6, 0.8]	7103	5969	5592	~genotype + sex + batch	391	790	1181
E17.5	DL Neurons	(0.8, 0.95]	543	465	6983	~genotype + sex + batch	53	81	134
E17.5	Subplate	(0.95, 1.0]	327	423	5567	~genotype + sex + batch	101	55	156
