## Supplementary material for "Cell type-specific dysregulation of gene expression due to *Chd8* haploinsufficiency during mouse cortical development": Tables S17-S18

### Sheet: S17. Legend
Table S17. Results of enrichment testing for CHD8 target genes and neurodevelopmental disorder (NDD)-associated genes among differentially expressed genes in the single-cell RNA-sequencing Chd8+/− embryonic cortex data. Differential expression gene sets used included those identified in the primary trajectory along with those identified in specific cell types within the primary trajectory (partit…

### Sheet: S17. DE by Gene Set
time_point	partition_label	gene_set	n_gene_set	DE_DOWN	DE_UP	DE_Total	fisher_pval	fisher_padj
E12.5	Primary Trajectory	CHD8_Target	2809	1010	611	1621	2.19778e-06	3.956e-05
E12.5	Radial Glia	CHD8_Target	2816	908	550	1458	8.53372e-06	0.000122886
E12.5	IP	CHD8_Target	2684	247	204	451	0.00650273	0.0446345
E12.5	Early Neurons	CHD8_Target	2467	79	77	156	0.0450374	0.194236
E12.5	UL Neurons	CHD8_Target	2619	282	190	472	0.00254936	0.0211793
E12.5	DL Neurons	CHD8_Target	3245	32	39	71	0.0169552	0.0939057
E14.5	Primary Trajectory	CHD8_Target	3547	245	237	482	7.28349e-05	0.000874019
E14.5	Radial Glia	CHD8_Target	3527	120	94	214	2.81785e-08	1.01443e-06
E14.5	IP	CHD8_Target	3374	40	40	80	6.89956e-05	0.000874019
E14.5	Early Neurons	CHD8_Target	3189	22	21	43	0.014031	0.0797549
E14.5	UL Neurons	CHD8_Target	3465	79	75	154	1.88191e-06	3.956e-05
E14.5	DL Neurons	CHD8_Target	3765	8	6	14	0.690351	1
E14.5	Subplate	CHD8_Target	3568	1	1	2	0.985816	1
E16.0	Primary Trajectory	CHD8_Target	3534	193	282	475	0.399682	0.814447
E16.0	Radial Glia	CHD8_Target	3595	97	107	204	0.14284	0.428521
E16.0	IP	CHD8_Target	3453	49	15	64	0.359526	0.800186
E16.0	Early Neurons	CHD8_Target	3172	36	14	50	0.214822	0.627047
E16.0	UL Neurons	CHD8_Target	3408	94	62	156	0.0361759	0.162791
E16.0	DL Neurons	CHD8_Target	3420	25	9	34	0.107814	0.34644
E16.0	Subplate	CHD8_Target	3001	6	2	8	0.883624	1
E17.5	Primary Trajectory	CHD8_Target	3321	333	737	1070	2.6925e-12	2.90632e-10
E17.5	Radial Glia	CHD8_Target	3565	25	42	67	0.0569482	0.227793
E17.5	IP	CHD8_Target	3493	18	26	44	9.4289e-05	0.00107192
E17.5	Early Neurons	CHD8_Target	3126	51	69	120	1.43252e-06	3.43804e-05
E17.5	UL Neurons	CHD8_Target	3113	230	513	743	8.52206e-09	3.68153e-07
E17.5	DL Neurons	CHD8_Target	3639	37	60	97	1.04122e-06	2.8113e-05
E17.5	Subplate	CHD8_Target	3018	67	44	111	8.39835e-06	0.000122886
E12.5	Primary Trajectory	ASD	49	34	2	36	0.00527112	0.0392608
E12.5	Radial Glia	ASD	50	31	2	33	0.0108255	0.0649528
E12.5	IP	ASD	44	8	0	8	0.378418	0.800186
E12.5	Early Neurons	ASD	40	3	0	3	0.408551	0.824738
E12.5	UL Neurons	ASD	47	12	0	12	0.0787683	0.293344
E12.5	DL Neurons	ASD	71	2	0	2	0.374142	0.800186
E14.5	Primary Trajectory	ASD	73	6	1	7	0.798558	1
E14.5	Radial Glia	ASD	67	2	2	4	0.38547	0.800186
E14.5	IP	ASD	65	0	1	1	0.688177	1
E14.5	Early Neurons	ASD	62	0	0	0	1	1
E14.5	UL Neurons	ASD	72	2	1	3	0.456586	0.904794
E14.5	DL Neurons	ASD	83	1	0	1	0.280736	0.73059
E14.5	Subplate	ASD	81	0	0	0	1	1
E16.0	Primary Trajectory	ASD	76	3	4	7	0.896125	1
E16.0	Radial Glia	ASD	71	2	3	5	0.334238	0.794913
E16.0	IP	ASD	70	0	1	1	0.718001	1
E16.0	Early Neurons	ASD	65	0	0	0	1	1
E16.0	UL Neurons	ASD	76	1	2	3	0.616978	1
E16.0	DL Neurons	ASD	81	0	1	1	0.500411	0.956537
E16.0	Subplate	ASD	76	0	0	0	1	1
E17.5	Primary Trajectory	ASD	78	2	33	35	0.00148118	0.0133307
E17.5	Radial Glia	ASD	73	0	1	1	0.700288	1
E17.5	IP	ASD	73	0	1	1	0.467427	0.909588
E17.5	Early Neurons	ASD	68	0	3	3	0.3164	0.794678
E17.5	UL Neurons	ASD	73	2	29	31	2.82553e-05	0.000381446
E17.5	DL Neurons	ASD	89	0	6	6	0.00705731	0.0461933
E17.5	Subplate	ASD	79	0	4	4	0.179957	0.532477
E12.5	Primary Trajectory	DDD	48	33	5	38	0.00035322	0.00346797
E12.5	Radial Glia	DDD	45	30	3	33	0.000726258	0.00682051
E12.5	IP	DDD	45	11	0	11	0.0807468	0.295615
E12.5	Early Neurons	DDD	43	4	0	4	0.234192	0.665599
E12.5	UL Neurons	DDD	47	12	0	12	0.0787683	0.293344
E12.5	DL Neurons	DDD	72	2	0	2	0.380709	0.800186
E14.5	Primary Trajectory	DDD	74	4	2	6	0.899315	1
E14.5	Radial Glia	DDD	63	1	3	4	0.342254	0.794913
E14.5	IP	DDD	59	1	1	2	0.280271	0.73059
E14.5	Early Neurons	DDD	61	0	0	0	1	1
E14.5	UL Neurons	DDD	73	1	2	3	0.465641	0.909588
E14.5	DL Neurons	DDD	83	1	0	1	0.280736	0.73059
E14.5	Subplate	DDD	80	0	0	0	1	1
E16.0	Primary Trajectory	DDD	76	3	4	7	0.896125	1
E16.0	Radial Glia	DDD	66	2	4	6	0.142427	0.428521
E16.0	IP	DDD	68	0	0	0	1	1
E16.0	Early Neurons	DDD	70	0	1	1	0.641862	1
E16.0	UL Neurons	DDD	76	1	3	4	0.387977	0.800186
E16.0	DL Neurons	DDD	80	0	0	0	1	1
E16.0	Subplate	DDD	72	0	0	0	1	1
E17.5	Primary Trajectory	DDD	78	0	42	42	2.12578e-06	3.956e-05
E17.5	Radial Glia	DDD	72	0	5	5	0.00617647	0.0444706
E17.5	IP	DDD	73	0	2	2	0.128584	0.402522
E17.5	Early Neurons	DDD	68	0	5	5	0.0467605	0.194236
E17.5	UL Neurons	DDD	76	0	39	39	4.74862e-09	2.56425e-07
E17.5	DL Neurons	DDD	83	0	5	5	0.0212654	0.106822
E17.5	Subplate	DDD	75	0	3	3	0.351329	0.798811
E12.5	Primary Trajectory	Epilepsy	23	15	1	16	0.109065	0.34644
E12.5	Radial Glia	Epilepsy	24	16	1	17	0.0248534	0.119296
E12.5	IP	Epilepsy	20	2	0	2	0.842454	1
E12.5	Early Neurons	Epilepsy	20	0	0	0	1	1
E12.5	UL Neurons	Epilepsy	18	1	0	1	0.962425	1
E12.5	DL Neurons	Epilepsy	31	0	0	0	1	1
E14.5	Primary Trajectory	Epilepsy	29	1	0	1	0.976668	1
E14.5	Radial Glia	Epilepsy	37	0	0	0	1	1
E14.5	IP	Epilepsy	33	0	0	0	1	1
E14.5	Early Neurons	Epilepsy	26	0	0	0	1	1
E14.5	UL Neurons	Epilepsy	30	0	0	0	1	1
E14.5	DL Neurons	Epilepsy	40	0	0	0	1	1
E14.5	Subplate	Epilepsy	38	0	0	0	1	1
E16.0	Primary Trajectory	Epilepsy	32	2	1	3	0.819103	1
E16.0	Radial Glia	Epilepsy	40	1	2	3	0.365158	0.800186
E16.0	IP	Epilepsy	34	0	0	0	1	1
E16.0	Early Neurons	Epilepsy	25	0	0	0	1	1
E16.0	UL Neurons	Epilepsy	30	0	0	0	1	1
E16.0	DL Neurons	Epilepsy	35	0	0	0	1	1
E16.0	Subplate	Epilepsy	34	0	0	0	1	1
E17.5	Primary Trajectory	Epilepsy	31	0	14	14	0.0358578	0.162791
E17.5	Radial Glia	Epilepsy	40	0	1	1	0.482469	0.930477
E17.5	IP	Epilepsy	32	0	1	1	0.240673	0.675135
E17.5	Early Neurons	Epilepsy	25	0	0	0	1	1
E17.5	UL Neurons	Epilepsy	31	0	11	11	0.0463593	0.194236
E17.5	DL Neurons	Epilepsy	43	0	0	0	1	1
E17.5	Subplate	Epilepsy	38	0	1	1	0.661661	1
E12.5	Primary Trajectory	Schizophrenia	11	6	1	7	0.38898	0.800186
E12.5	Radial Glia	Schizophrenia	12	5	1	6	0.583434	1
E12.5	IP	Schizophrenia	11	1	0	1	0.845443	1
E12.5	Early Neurons	Schizophrenia	10	0	0	0	1	1
E12.5	UL Neurons	Schizophrenia	11	3	0	3	0.27211	0.73059
E12.5	DL Neurons	Schizophrenia	15	0	0	0	1	1
E14.5	Primary Trajectory	Schizophrenia	17	3	0	3	0.34082	0.794913
E14.5	Radial Glia	Schizophrenia	15	0	0	0	1	1
E14.5	IP	Schizophrenia	16	0	0	0	1	1
E14.5	Early Neurons	Schizophrenia	12	0	0	0	1	1
E14.5	UL Neurons	Schizophrenia	16	0	0	0	1	1
E14.5	DL Neurons	Schizophrenia	20	0	0	0	1	1
E14.5	Subplate	Schizophrenia	19	0	0	0	1	1
E16.0	Primary Trajectory	Schizophrenia	19	0	2	2	0.741427	1
E16.0	Radial Glia	Schizophrenia	17	0	1	1	0.609594	1
E16.0	IP	Schizophrenia	15	0	0	0	1	1
E16.0	Early Neurons	Schizophrenia	15	0	0	0	1	1
E16.0	UL Neurons	Schizophrenia	17	0	0	0	1	1
E16.0	DL Neurons	Schizophrenia	19	0	0	0	1	1
E16.0	Subplate	Schizophrenia	18	0	0	0	1	1
E17.5	Primary Trajectory	Schizophrenia	18	0	11	11	0.00395924	0.0305427
E17.5	Radial Glia	Schizophrenia	18	0	1	1	0.256173	0.709401
E17.5	IP	Schizophrenia	17	0	1	1	0.135928	0.419436
E17.5	Early Neurons	Schizophrenia	15	0	1	1	0.357711	0.800186
E17.5	UL Neurons	Schizophrenia	17	0	11	11	0.00012429	0.00134233
E17.5	DL Neurons	Schizophrenia	20	0	1	1	0.321623	0.794913
E17.5	Subplate	Schizophrenia	17	0	1	1	0.383617	0.800186
E12.5	Primary Trajectory	Macrocephaly	20	14	2	16	0.0174904	0.0944483
E12.5	Radial Glia	Macrocephaly	19	15	1	16	0.00162642	0.0140523
E12.5	IP	Macrocephaly	21	6	0	6	0.0957793	0.332388
E12.5	Early Neurons	Macrocephaly	18	2	0	2	0.278607	0.73059
E12.5	UL Neurons	Macrocephaly	18	6	1	7	0.0202268	0.105197
E12.5	DL Neurons	Macrocephaly	23	0	0	0	1	1
E14.5	Primary Trajectory	Macrocephaly	26	4	2	6	0.0862794	0.310606
E14.5	Radial Glia	Macrocephaly	25	2	0	2	0.328968	0.794913
E14.5	IP	Macrocephaly	26	0	0	0	1	1
E14.5	Early Neurons	Macrocephaly	23	0	0	0	1	1
E14.5	UL Neurons	Macrocephaly	26	1	1	2	0.226463	0.652213
E14.5	DL Neurons	Macrocephaly	28	1	0	1	0.104835	0.34644
E14.5	Subplate	Macrocephaly	26	0	0	0	1	1
E16.0	Primary Trajectory	Macrocephaly	27	2	3	5	0.286927	0.737812
E16.0	Radial Glia	Macrocephaly	27	1	4	5	0.0132554	0.0773829
E16.0	IP	Macrocephaly	28	0	0	0	1	1
E16.0	Early Neurons	Macrocephaly	24	0	2	2	0.0465159	0.194236
E16.0	UL Neurons	Macrocephaly	26	1	2	3	0.0910314	0.322341
E16.0	DL Neurons	Macrocephaly	26	0	0	0	1	1
E16.0	Subplate	Macrocephaly	21	0	1	1	0.0679098	0.266339
E17.5	Primary Trajectory	Macrocephaly	25	0	12	12	0.0305326	0.14337
E17.5	Radial Glia	Macrocephaly	27	0	3	3	0.00926319	0.0571671
E17.5	IP	Macrocephaly	26	0	2	2	0.0204549	0.105197
E17.5	Early Neurons	Macrocephaly	22	0	3	3	0.024706	0.119296
E17.5	UL Neurons	Macrocephaly	22	0	10	10	0.00902345	0.0571671
E17.5	DL Neurons	Macrocephaly	26	0	0	0	1	1
E17.5	Subplate	Macrocephaly	20	0	2	2	0.106736	0.34644
E12.5	Primary Trajectory	Microcephaly	7	2	1	3	0.843193	1
E12.5	Radial Glia	Microcephaly	8	2	0	2	0.959977	1
E12.5	IP	Microcephaly	7	1	0	1	0.695078	1
E12.5	Early Neurons	Microcephaly	2	0	0	0	1	1
E12.5	UL Neurons	Microcephaly	2	0	0	0	1	1
E12.5	DL Neurons	Microcephaly	5	0	0	0	1	1
E14.5	Primary Trajectory	Microcephaly	10	0	2	2	0.346764	0.79682
E14.5	Radial Glia	Microcephaly	18	0	0	0	1	1
E14.5	IP	Microcephaly	10	0	0	0	1	1
E14.5	Early Neurons	Microcephaly	5	0	0	0	1	1
E14.5	UL Neurons	Microcephaly	8	0	0	0	1	1
E14.5	DL Neurons	Microcephaly	7	0	0	0	1	1
E14.5	Subplate	Microcephaly	7	0	0	0	1	1
E16.0	Primary Trajectory	Microcephaly	10	0	1	1	0.760987	1
E16.0	Radial Glia	Microcephaly	18	1	2	3	0.0690507	0.266339
E16.0	IP	Microcephaly	12	0	0	0	1	1
E16.0	Early Neurons	Microcephaly	7	0	0	0	1	1
E16.0	UL Neurons	Microcephaly	6	0	0	0	1	1
E16.0	DL Neurons	Microcephaly	6	0	1	1	0.0498167	0.203027
E16.0	Subplate	Microcephaly	4	0	0	0	1	1
E17.5	Primary Trajectory	Microcephaly	7	0	1	1	0.905244	1
E17.5	Radial Glia	Microcephaly	18	0	0	0	1	1
E17.5	IP	Microcephaly	14	0	0	0	1	1
E17.5	Early Neurons	Microcephaly	6	0	0	0	1	1
E17.5	UL Neurons	Microcephaly	5	0	0	0	1	1
E17.5	DL Neurons	Microcephaly	5	0	0	0	1	1
E17.5	Subplate	Microcephaly	5	0	0	0	1	1
E12.5	Primary Trajectory	FMRP_Target	270	166	18	184	2.62898e-06	4.36815e-05
E12.5	Radial Glia	FMRP_Target	262	154	15	169	1.42212e-07	4.38825e-06
E12.5	IP	FMRP_Target	252	42	5	47	0.101751	0.343409
E12.5	Early Neurons	FMRP_Target	256	13	4	17	0.306344	0.778475
E12.5	UL Neurons	FMRP_Target	314	63	6	69	0.00661251	0.0446345
E12.5	DL Neurons	FMRP_Target	515	8	1	9	0.607259	1
E14.5	Primary Trajectory	FMRP_Target	473	37	6	43	0.987401	1
E14.5	Radial Glia	FMRP_Target	382	16	4	20	0.336466	0.794913
E14.5	IP	FMRP_Target	387	6	0	6	0.688473	1
E14.5	Early Neurons	FMRP_Target	399	4	1	5	0.421229	0.842459
E14.5	UL Neurons	FMRP_Target	501	13	3	16	0.669454	1
E14.5	DL Neurons	FMRP_Target	613	2	0	2	0.708686	1
E14.5	Subplate	FMRP_Target	612	0	0	0	1	1
E16.0	Primary Trajectory	FMRP_Target	509	15	27	42	0.99992	1
E16.0	Radial Glia	FMRP_Target	424	5	17	22	0.602774	1
E16.0	IP	FMRP_Target	423	0	2	2	0.996463	1
E16.0	Early Neurons	FMRP_Target	436	0	1	1	0.998653	1
E16.0	UL Neurons	FMRP_Target	533	3	9	12	0.995247	1
E16.0	DL Neurons	FMRP_Target	600	0	2	2	0.968832	1
E16.0	Subplate	FMRP_Target	582	0	0	0	1	1
E17.5	Primary Trajectory	FMRP_Target	521	34	185	219	4.03655e-12	2.90632e-10
E17.5	Radial Glia	FMRP_Target	458	1	8	9	0.329247	0.794913
E17.5	IP	FMRP_Target	462	1	6	7	0.0969466	0.332388
E17.5	Early Neurons	FMRP_Target	452	8	19	27	0.000217212	0.00223418
E17.5	UL Neurons	FMRP_Target	516	26	149	175	9.02979e-13	1.95043e-10
E17.5	DL Neurons	FMRP_Target	649	0	23	23	0.00269537	0.0215629
E17.5	Subplate	FMRP_Target	589	0	16	16	0.592608	1

### Sheet: S18. Legend
Table S18. Results of gene set enrichment analysis (GSEA) for neurodevelopmental disorder (NDD)-associated genes among differentially expressed genes in the single-cell RNA-sequencing Chd8+/− embryonic cortex data. Differential expression gene sets used included those identified in the primary trajectory along with those identified in specific cell types within the primary trajectory (partition_l…

### Sheet: S18. GSEA Results
time_point	partition_label	gene_set	SIZE	ES	NES	NOM_pval	FDR_qval	ENRICHMENT
E12.5	Primary Trajectory	ASD	49	-0.690095	-1.57435	0.00755667	0.0186667	NEG
E12.5	Radial Glia	ASD	50	-0.68647	-1.5154	0.0113122	0.0521368	NS
E12.5	IP	ASD	44	-0.618258	-1.42441	0.0860215	0.191301	NS
E12.5	Early Neurons	ASD	40	-0.669785	-1.60487	0.024948	0.0751526	NS
E12.5	UL Neurons	ASD	47	-0.732815	-1.66136	0.0211416	0.0945918	NS
E12.5	DL Neurons	ASD	71	-0.561494	-1.74364	0	0.010459	NEG
E14.5	Primary Trajectory	ASD	73	-0.53833	-1.46767	0.0509709	0.313771	NS
E14.5	Radial Glia	ASD	67	-0.383218	-1.08216	0.342697	0.871444	NS
E14.5	IP	ASD	65	-0.330773	-1.00875	0.410256	0.516923	NS
E14.5	Early Neurons	ASD	62	-0.313558	-0.971581	0.449244	0.633515	NS
E14.5	UL Neurons	ASD	72	-0.340917	-0.976874	0.45625	0.717861	NS
E14.5	DL Neurons	ASD	83	-0.433983	-1.49852	0.02	0.215511	NS
E14.5	Subplate	ASD	81	-0.224741	-0.800283	0.893868	1	NS
E16.0	Primary Trajectory	ASD	76	0.343488	0.934724	0.56691	0.671297	NS
E16.0	Radial Glia	ASD	71	0.461154	1.3119	0.0808314	0.172591	NS
E16.0	IP	ASD	70	0.335014	1.05397	0.356994	0.571367	NS
E16.0	Early Neurons	ASD	65	-0.325993	-0.800045	0.636175	1	NS
E16.0	UL Neurons	ASD	76	0.29848	0.880783	0.642651	0.774442	NS
E16.0	DL Neurons	ASD	81	0.312027	1.05425	0.341719	0.512691	NS
E16.0	Subplate	ASD	76	-0.257903	-0.815364	0.709419	1	NS
E17.5	Primary Trajectory	ASD	78	0.650416	1.66547	0	0.00105	POS
E17.5	Radial Glia	ASD	73	0.508705	1.51822	0.022409	0.0411612	POS
E17.5	IP	ASD	73	0.579881	1.836	0	0.000334336	POS
E17.5	Early Neurons	ASD	68	0.610727	1.86756	0	0.00040201	POS
E17.5	UL Neurons	ASD	73	0.688145	1.7503	0	0	POS
E17.5	DL Neurons	ASD	89	0.625831	1.92899	0	0	POS
E17.5	Subplate	ASD	79	0.635887	2.03768	0	0	POS
E12.5	Primary Trajectory	DDD	48	-0.723027	-1.6145	0.00251889	0.0125128	NEG
E12.5	Radial Glia	DDD	45	-0.752415	-1.61007	0.00980392	0.0438974	NEG
E12.5	IP	DDD	45	-0.674485	-1.56093	0.0334129	0.254842	NS
E12.5	Early Neurons	DDD	43	-0.600284	-1.4613	0.073922	0.125325	NS
E12.5	UL Neurons	DDD	47	-0.673991	-1.48525	0.0525253	0.157296	NS
E12.5	DL Neurons	DDD	72	-0.463969	-1.42377	0.0524017	0.120681	NS
E14.5	Primary Trajectory	DDD	74	-0.329309	-0.908002	0.587973	0.706545	NS
E14.5	Radial Glia	DDD	63	-0.285313	-0.795848	0.815534	0.964504	NS
E14.5	IP	DDD	59	-0.354041	-1.04094	0.369305	0.630028	NS
E14.5	Early Neurons	DDD	61	-0.222995	-0.679812	0.931193	0.886895	NS
E14.5	UL Neurons	DDD	73	0.30101	0.841607	0.682482	1	NS
E14.5	DL Neurons	DDD	83	-0.302427	-1.01934	0.391304	0.515184	NS
E14.5	Subplate	DDD	80	0.263447	0.917574	0.614007	0.583602	NS
E16.0	Primary Trajectory	DDD	76	0.445284	1.20901	0.146132	0.660214	NS
E16.0	Radial Glia	DDD	66	0.485297	1.3579	0.0697115	0.27571	NS
E16.0	IP	DDD	68	0.375851	1.1689	0.183884	0.715497	NS
E16.0	Early Neurons	DDD	70	0.316772	0.97699	0.487805	1	NS
E16.0	UL Neurons	DDD	76	0.447735	1.35725	0.0512821	0.269886	NS
E16.0	DL Neurons	DDD	80	-0.270527	-0.793035	0.751852	0.70835	NS
E16.0	Subplate	DDD	72	-0.223882	-0.714352	0.908537	1	NS
E17.5	Primary Trajectory	DDD	78	0.71979	1.84207	0	0	POS
E17.5	Radial Glia	DDD	72	0.603648	1.78373	0.00143472	0.00477978	POS
E17.5	IP	DDD	73	0.656849	2.06598	0	0	POS
E17.5	Early Neurons	DDD	68	0.628856	1.93013	0	0	POS
E17.5	UL Neurons	DDD	76	0.755369	1.92154	0	0	POS
E17.5	DL Neurons	DDD	83	0.667562	2.049	0	0	POS
E17.5	Subplate	DDD	75	0.656552	2.08609	0	0	POS
E12.5	Primary Trajectory	Epilepsy	23	-0.682796	-1.38928	0.0722101	0.132308	NS
E12.5	Radial Glia	Epilepsy	24	-0.676562	-1.35196	0.144165	0.189385	NS
E12.5	IP	Epilepsy	20	-0.580495	-1.18081	0.267894	0.331906	NS
E12.5	Early Neurons	Epilepsy	20	-0.62716	-1.34072	0.158763	0.166794	NS
E12.5	UL Neurons	Epilepsy	18	-0.500744	-0.977868	0.490196	0.602021	NS
E12.5	DL Neurons	Epilepsy	31	-0.399958	-1.06026	0.343545	0.370003	NS
E14.5	Primary Trajectory	Epilepsy	29	-0.245458	-0.603382	0.967105	0.95574	NS
E14.5	Radial Glia	Epilepsy	37	-0.285676	-0.746698	0.850746	0.844511	NS
E14.5	IP	Epilepsy	33	-0.385326	-1.0528	0.352018	0.917137	NS
E14.5	Early Neurons	Epilepsy	26	0.356531	0.963473	0.501946	1	NS
E14.5	UL Neurons	Epilepsy	30	0.237821	0.586688	0.962898	0.968295	NS
E14.5	DL Neurons	Epilepsy	40	-0.265699	-0.816489	0.782341	0.766939	NS
E14.5	Subplate	Epilepsy	38	0.4104	1.2475	0.160279	0.488546	NS
E16.0	Primary Trajectory	Epilepsy	32	0.272989	0.650808	0.930612	0.923153	NS
E16.0	Radial Glia	Epilepsy	40	0.36756	0.981603	0.494715	0.49476	NS
E16.0	IP	Epilepsy	34	0.240725	0.65821	0.947664	0.933943	NS
E16.0	Early Neurons	Epilepsy	25	-0.233549	-0.5384	0.954451	0.957503	NS
E16.0	UL Neurons	Epilepsy	30	0.350058	0.89041	0.609914	0.943621	NS
E16.0	DL Neurons	Epilepsy	35	0.401519	1.18091	0.234672	0.455871	NS
E16.0	Subplate	Epilepsy	34	-0.216809	-0.608913	0.952688	0.946213	NS
E17.5	Primary Trajectory	Epilepsy	31	0.730729	1.65807	0.00443131	0.00124	POS
E17.5	Radial Glia	Epilepsy	40	0.681351	1.87462	0.0015748	0.0019019	POS
E17.5	IP	Epilepsy	32	0.615258	1.68877	0.00329489	0.0039318	POS
E17.5	Early Neurons	Epilepsy	25	0.713724	1.78963	0	0.000542714	POS
E17.5	UL Neurons	Epilepsy	31	0.666601	1.49844	0.0289193	0.02644	POS
E17.5	DL Neurons	Epilepsy	43	0.592558	1.61781	0.00278552	0.00826667	POS
E17.5	Subplate	Epilepsy	38	0.585029	1.66035	0.00584795	0.00713273	POS
E12.5	Primary Trajectory	Schizophrenia	11	-0.590456	-1.04451	0.45625	0.423744	NS
E12.5	Radial Glia	Schizophrenia	12	-0.695948	-1.25728	0.223969	0.241805	NS
E12.5	IP	Schizophrenia	11	-0.503556	-0.952946	0.520629	0.509225	NS
E12.5	Early Neurons	Schizophrenia	10	-0.31523	-0.608399	0.909627	0.929112	NS
E12.5	UL Neurons	Schizophrenia	11	-0.613359	-1.12041	0.313609	0.491072	NS
E12.5	DL Neurons	Schizophrenia	15	-0.590666	-1.29982	0.169697	0.177295	NS
E14.5	Primary Trajectory	Schizophrenia	17	-0.643986	-1.39159	0.108607	0.248492	NS
E14.5	Radial Glia	Schizophrenia	15	-0.691027	-1.50082	0.0578947	0.192687	NS
E14.5	IP	Schizophrenia	16	-0.536991	-1.26225	0.187643	0.890769	NS
E14.5	Early Neurons	Schizophrenia	12	-0.575898	-1.27433	0.188559	0.701499	NS
E14.5	UL Neurons	Schizophrenia	16	-0.664768	-1.46597	0.0772443	0.201433	NS
E14.5	DL Neurons	Schizophrenia	20	-0.4331	-1.14956	0.286667	0.428078	NS
E14.5	Subplate	Schizophrenia	19	-0.239973	-0.640635	0.918794	0.946116	NS
E16.0	Primary Trajectory	Schizophrenia	19	0.543426	1.16868	0.271287	0.52414	NS
E16.0	Radial Glia	Schizophrenia	17	0.606718	1.34792	0.103636	0.194659	NS
E16.0	IP	Schizophrenia	15	0.456501	1.04445	0.428058	0.472297	NS
E16.0	Early Neurons	Schizophrenia	15	0.371731	0.857557	0.636986	0.692228	NS
E16.0	UL Neurons	Schizophrenia	17	0.441252	1.00078	0.479339	0.955923	NS
E16.0	DL Neurons	Schizophrenia	19	0.291194	0.738881	0.815238	0.868917	NS
E16.0	Subplate	Schizophrenia	18	0.305017	0.784968	0.780899	0.807503	NS
E17.5	Primary Trajectory	Schizophrenia	18	0.873148	1.7885	0	0	POS
E17.5	Radial Glia	Schizophrenia	18	0.853821	1.98863	0	0.0015015	POS
E17.5	IP	Schizophrenia	17	0.846286	2.03547	0	0	POS
E17.5	Early Neurons	Schizophrenia	15	0.839704	1.89619	0	0.000603015	POS
E17.5	UL Neurons	Schizophrenia	17	0.819963	1.68582	0	0.00105	POS
E17.5	DL Neurons	Schizophrenia	20	0.647546	1.52514	0.0272206	0.021175	POS
E17.5	Subplate	Schizophrenia	17	0.764988	1.83725	0.00194553	0.00131712	POS
E12.5	Primary Trajectory	Macrocephaly	20	-0.778359	-1.53253	0.0278373	0.0329914	NEG
E12.5	Radial Glia	Macrocephaly	19	-0.817321	-1.53228	0.014433	0.0628718	NS
E12.5	IP	Macrocephaly	21	-0.732892	-1.49646	0.0718686	0.196126	NS
E12.5	Early Neurons	Macrocephaly	18	-0.767807	-1.64547	0.0451866	0.112581	NS
E12.5	UL Neurons	Macrocephaly	18	-0.700259	-1.36995	0.125523	0.218605	NS
E12.5	DL Neurons	Macrocephaly	23	-0.71711	-1.7932	0.0118812	0.0116023	NEG
E14.5	Primary Trajectory	Macrocephaly	26	-0.520039	-1.19109	0.259574	0.408192	NS
E14.5	Radial Glia	Macrocephaly	25	-0.428028	-1.04354	0.398165	0.673723	NS
E14.5	IP	Macrocephaly	26	-0.3394	-0.864376	0.605923	0.635812	NS
E14.5	Early Neurons	Macrocephaly	23	-0.471009	-1.22525	0.210753	0.419189	NS
E14.5	UL Neurons	Macrocephaly	26	-0.389351	-0.947468	0.511111	0.513903	NS
E14.5	DL Neurons	Macrocephaly	28	-0.50938	-1.44357	0.07173	0.150951	NS
E14.5	Subplate	Macrocephaly	26	0.354376	0.996787	0.461279	0.701867	NS
E16.0	Primary Trajectory	Macrocephaly	27	0.507815	1.15746	0.283096	0.417441	NS
E16.0	Radial Glia	Macrocephaly	27	0.665689	1.62067	0.0154143	0.0570994	NS
E16.0	IP	Macrocephaly	28	0.410775	1.06474	0.36381	0.731708	NS
E16.0	Early Neurons	Macrocephaly	24	0.466871	1.18081	0.242424	0.96755	NS
E16.0	UL Neurons	Macrocephaly	26	0.632052	1.55736	0.0315315	0.122417	NS
E16.0	DL Neurons	Macrocephaly	26	-0.386034	-0.964049	0.465863	0.945175	NS
E16.0	Subplate	Macrocephaly	21	0.532259	1.43131	0.0719844	0.100407	NS
E17.5	Primary Trajectory	Macrocephaly	25	0.799865	1.69202	0	0.0009	POS
E17.5	Radial Glia	Macrocephaly	27	0.746698	1.89544	0	0.00235235	POS
E17.5	IP	Macrocephaly	26	0.700953	1.83175	0	0.000250752	POS
E17.5	Early Neurons	Macrocephaly	22	0.746117	1.8443	0.00163666	0.000301508	POS
E17.5	UL Neurons	Macrocephaly	22	0.79399	1.69262	0.00146199	0.0014	POS
E17.5	DL Neurons	Macrocephaly	26	0.565086	1.41183	0.0652174	0.0564	NS
E17.5	Subplate	Macrocephaly	20	0.777362	1.95821	0	0	POS
E12.5	Primary Trajectory	Microcephaly	7	-0.744818	-1.24264	0.231388	0.241928	NS
E12.5	Radial Glia	Microcephaly	8	-0.702845	-1.20218	0.265748	0.253128	NS
E12.5	IP	Microcephaly	7	-0.707972	-1.2316	0.257143	0.352242	NS
E12.5	Early Neurons	Microcephaly	2	0.479549	0.706416	0.838057	0.838433	NS
E12.5	UL Neurons	Microcephaly	2	-0.561572	-0.787306	0.828678	0.754983	NS
E12.5	DL Neurons	Microcephaly	5	0.321804	0.566765	0.916832	0.963038	NS
E14.5	Primary Trajectory	Microcephaly	10	0.733143	1.40419	0.10775	0.0912219	NS
E14.5	Radial Glia	Microcephaly	18	0.315104	0.718061	0.817797	0.865274	NS
E14.5	IP	Microcephaly	10	0.636163	1.32121	0.158491	0.124351	NS
E14.5	Early Neurons	Microcephaly	5	0.267285	0.481872	0.965863	0.989647	NS
E14.5	UL Neurons	Microcephaly	8	0.56637	1.10055	0.368821	0.994512	NS
E14.5	DL Neurons	Microcephaly	7	0.860935	1.72672	0.0039604	0.0122559	POS
E14.5	Subplate	Microcephaly	7	-0.354648	-0.738491	0.771363	1	NS
E16.0	Primary Trajectory	Microcephaly	10	0.759545	1.47013	0.0609982	0.26047	NS
E16.0	Radial Glia	Microcephaly	18	0.47553	1.07295	0.378676	0.442231	NS
E16.0	IP	Microcephaly	12	0.646233	1.40175	0.0902527	0.388211	NS
E16.0	Early Neurons	Microcephaly	7	0.475315	0.923545	0.582897	0.787324	NS
E16.0	UL Neurons	Microcephaly	6	0.44127	0.781709	0.754098	0.789859	NS
E16.0	DL Neurons	Microcephaly	6	0.787138	1.49375	0.03861	0.113029	NS
E16.0	Subplate	Microcephaly	4	-0.371635	-0.64214	0.870536	1	NS
E17.5	Primary Trajectory	Microcephaly	7	0.538337	0.922085	0.613014	0.608183	NS
E17.5	Radial Glia	Microcephaly	18	0.651452	1.51245	0.0441177	0.035986	POS
E17.5	IP	Microcephaly	14	0.411711	0.961305	0.507438	0.519158	NS
E17.5	Early Neurons	Microcephaly	6	0.630767	1.19308	0.279152	0.231474	NS
E17.5	UL Neurons	Microcephaly	5	0.360758	0.589658	0.919732	0.96715	NS
E17.5	DL Neurons	Microcephaly	5	0.58546	1.02311	0.479094	0.4397	NS
E17.5	Subplate	Microcephaly	5	0.739842	1.30138	0.146691	0.123658	NS
