## Supplementary material for "Cell type-specific dysregulation of gene expression due to *Chd8* haploinsufficiency during mouse cortical development": Tables S20-S21

### Sheet: S20. Legend
Table S20. Results of enrichment testing for CHD8 target genes and neurodevelopmental disorder (NDD)-associated genes among differentially expressed genes in the bulk RNA-sequencing Chd8+/− embryonic cortex data. Differential expression gene sets used included those identified in the embryonic day (E) 12.5 and E17.5 cortical data by DESeq2 (Methods). Gene sets (gene_set) assessed by one-tailed Fi…

### Sheet: S20. Bulk Cortex DE by Geneset
time_point	gene_set	n_gene_set	DE_DOWN	DE_UP	DE_Total	fisher_pval	fisher_padj
E12.5	CHD8_Target	5349	179	70	249	2.9281e-09	2.34248e-08
E12.5	ASD	101	11	0	11	0.000601703	0.00320908
E12.5	DDD	91	10	0	10	0.000982522	0.00393009
E12.5	Epilepsy	94	6	0	6	0.0981606	0.142779
E12.5	Schizophrenia	29	4	0	4	0.0156068	0.0356727
E12.5	Macrocephaly	37	5	0	5	0.00768272	0.0245847
E12.5	Microcephaly	24	0	0	0	1	1
E12.5	FMRP_Target	814	88	2	90	1.18365e-23	1.89384e-22
E17.5	CHD8_Target	5318	16	15	31	0.0216541	0.0433082
E17.5	ASD	101	2	0	2	0.0668192	0.11879
E17.5	DDD	91	1	0	1	0.317528	0.372674
E17.5	Epilepsy	94	1	0	1	0.32609	0.372674
E17.5	Schizophrenia	29	0	0	0	1	1
E17.5	Macrocephaly	37	2	0	2	0.0104507	0.0278684
E17.5	Microcephaly	24	0	1	1	0.0956863	0.142779
E17.5	FMRP_Target	814	4	2	6	0.124854	0.166472

### Sheet: S21. Legend
Table S21. Results of gene set enrichment analysis (GSEA) for neurodevelopmental disorder (NDD)-associated genes among differentially expressed genes in the bulk RNA-sequencing Chd8+/− embryonic cortex data. Differential expression gene sets used included those identified in the E12.5 and E17.5 cortical data by DESeq2 (Methods). Gene sets (gene_set) assessed by GSEA include autism spectrum disord…

### Sheet: S21. Bulk Cortex GSEA Results
time_point	gene_set	SIZE	ES	NES	NOM_pval	FDR_qval	ENRICHMENT
E12.5	ASD	101	-0.721225	-2.23153	0	0	NEG
E12.5	DDD	91	-0.768324	-2.33415	0	0	NEG
E12.5	Epilepsy	94	-0.459447	-1.40972	0.0348837	0.0517184	NS
E12.5	Schizophrenia	29	-0.65307	-1.66039	0.0130081	0.0109484	NEG
E12.5	Macrocephaly	37	-0.773709	-2.02184	0.00308166	0.00239128	NEG
E12.5	Microcephaly	24	0.603519	1.60813	0.0148515	0.00869408	POS
E17.5	ASD	101	-0.717216	-2.44311	0	0	NEG
E17.5	DDD	91	-0.687475	-2.30164	0.00185185	0.00118203	NEG
E17.5	Epilepsy	94	-0.382572	-1.27036	0.100952	0.155184	NS
E17.5	Schizophrenia	29	-0.399311	-1.10566	0.301181	0.275701	NS
E17.5	Macrocephaly	37	-0.831928	-2.34872	0.00181488	0.00113982	NEG
E17.5	Microcephaly	24	0.755759	2.00091	0.00206612	0.000509684	POS
